# Contextualising samples: Supporting reference genomes of European biodiversity through sample and associated metadata collection

**DOI:** 10.1101/2023.06.28.546652

**Authors:** Astrid Böhne, Rosa Fernández, Jennifer A. Leonard, Ann M. McCartney, Seanna McTaggart, José Melo-Ferreira, Rita Monteiro, Rebekah A. Oomen, Olga Vinnere Pettersson, Torsten H. Struck

**Affiliations:** Leibniz Institute for the Analysis of Biodiversity Change, Museum Koenig Bonn, Centre for Molecular Biodiversity Research, Adenauerallee 127, 53113 Bonn. Germany; Metazoa Phylogenomics Lab, Biodiversity Program, Institute of Evolutionary Biology (IBE, CSIC-UPF), Passeig maritim de la Barceloneta 37-49, 08003, Barcelona, Spain.; Conservation and Evolutionary Genetics Group, Estación Biológica de Doñana (EBD-CSIC), Avda. Americo Vespucio 26, 41092, Sevilla, Spain.; Genomics Institute, University of California Santa Cruz, Santa Cruz, CA, USA; Earlham Institute, Norwich Research Park, Norwich, Norfolk, NR4 7UZ, United Kingdom; (1) CIBIO, Centro de Investigação em Biodiversidade e Recursos Genéticos, InBIO Laboratório Associado, Campus de Vairão, Universidade do Porto, 4485-661 Vairão, Portugal; (2) Departamento de Biologia, Faculdade de Ciências, Universidade do Porto, 4099-002 Porto, Portugal; (3) BIOPOLIS Program in Genomics, Biodiversity and Land Planning, CIBIO, Campus de Vairão, 4485-661 Vairão, Portugal.; Leibniz Institute for the Analysis of Biodiversity Change, Museum Koenig Bonn, Centre for Molecular Biodiversity Research, Adenauerallee 127, 53113 Bonn, Germany.; (1) Centre for Ecological & Evolutionary Synthesis, University of Oslo, Blindernveien 31, 0371 Oslo, Norway, (2) Natural History Museum, University of Oslo, P.O. Box 1172, Blindern, 0318 Oslo, Norway, (3) Centre for Coastal Research, University of Agder, Universitetsveien 25, 4630 Kristiansand, Norway, 4) Department of Biological Sciences University of New Brunswick Saint John, 100 Tucker Park Road E2K5E2, (5) Tjärnö Marine Laboratory, University of Gothenburg, Hättebäcksvägen 7 45296.; Science for Life Laboratory - Sweden (SciLifeLab), National Genomics Infrastructure, Uppsala University, P.O. Box 815, SE-752 37 Uppsala, Sweden.; Natural History Museum, University of Oslo, P.O. Box 1172, Blindern, 0318 Oslo, Norway.

## Abstract

The European Reference Genome Atlas (ERGA) consortium aims to generate a reference genome catalogue for all of Europe’s eukaryotic biodiversity. The biological material underlying this mission, the specimens and their derived samples, are provided through ERGA’s pan-European network. To demonstrate the community’s capability and capacity to realise ERGA’s ambitious mission, the ERGA Pilot project was initiated. In support of the ERGA Pilot effort to generate reference genomes for European biodiversity, the ERGA Sampling and Sample Processing committee (SSP) was formed by volunteer experts from ERGA’s member base. SSP aims to aid participating researchers through i) establishing standards for and collecting of sample/ specimen metadata; ii) prioritisation of species for genome sequencing; and iii) development of taxon-specific collection guidelines including logistics support. SSP serves as the entry point for sample providers to the ERGA genomic resource production infrastructure and guarantees that ERGA’s high-quality standards are upheld throughout sample collection and processing. With the volume of researchers, projects, consortia, and organisations with interests in genomics resources expanding, this manuscript shares important experiences and lessons learned during the development of standardised operational procedures and sample provider support. The manuscript details our experiences in incorporating the FAIR and CARE principles, species prioritisation, and workflow development, which could be useful to individuals as well as other initiatives.
