## Supplementary File 2 for "Contextualising samples: Supporting reference genomes of European biodiversity through sample and associated metadata collection"

### Sheet: Supplementary_File_3
	Supplementary File 2: Comprehensive form for species nomination with 117 question
#	Question
1	Email Address
2	Kingdom
3	Phylum
4	Order
5	Family
6	Genus
7	Species
8	Country (single) making the suggestion
9	Select one or more categories for your species:
10	Name and Surname of the species "ambassador" (person suggesting and organising the sample)
11	Email address from species "ambassador"
12	Is there a NCBI Taxonomy ID for this species?
13	Is there a reference chromosome level assembly genome available for your species?
14	Please provide the Genbank or ENA ID
15	Do you know if this species is being sequenced or planned by another sequencing project?
16	Please provide the project link/name or institute/group responsible
17	Is there a genome size estimate available for the species? (https://goat.genomehubs.org/preview/searchhttp://genomesize.com/ or http://genomesize.com/)
18	Please provide one single genome size estimate in Gb (e.g. 0.2 or 1.7) if a range, pick the highest size possible (https://goat.genomehubs.org/preview/searchhttp://genomesize.com/)
19	Is there/will there be a physical specimen voucher available for the tissue sample?
20	Please add details/reasoning for the availability of the physical specimen voucher
21	Is there a digital voucher available for the tissue sample (e.g., photography, 3D model, micro-ct scan, other)?
22	Is there/Will there be a digital voucher available for the tissue sample (e.g., photography, 3D model, micro-ct scan, other)?
23	Please add details about the digital voucher for the tissue sample (which types of vouchers, etc)
24	Is this voucher/sample associated with a species that is wild and of a known locality?
25	Do you have precise coordinates?
26	Is there Habitat information?
27	Is there Depth information (if species is aquatic or lives under the soil)?
28	Is there Elevation information?
29	Is there Substrate/Host information?
30	Where is the voucher from?
31	Please provide the NCBI Taxonomy ID for this species (numbers only)
32	Date of Collection (please provide the date in *Other*, with format month/year or only year)
33	Collector name(s)
34	Has the sampling taken place?
35	Where is (will) the voucher sample ID and metadata (be) deposited?
36	Is there a draft level assembly genome available for your species?
37	Please provide the Genbank or ENA ID
38	Please provide the project link/name or institute/group responsible
39	Specify the distribution of the species. Select several if needed.
40	What is the species conservation status at IUCN red list? (https://www.iucnredlist.org/)
41	Is the species in a national red list (different from IUCN)?
42	State any National red list where the species is listed:
43	Is the species available in captivity?
44	Is there any regional level of protection for the species conservation?
45	Please specify the regional level of protection for the species
46	Is the sampling expected to affect the ecosystem or the population in any way (e.g. small population size)
47	Please explain how the sampling could be expected to affect the ecosystem or the population in any way (e.g. small population size)
48	What country and region was/ will the specimen be sampled in?
49	Does your bio-resource require a declaration of utilization under the Nagoya Protocol/ ABS National Regulations (EU Regulation 511/2014, European implementation of the Nagoya Protocol, if not sure check here: https://absch.cbd.int/countries) ?
50	Is the sample/species one for which there is, to your knowledge, a claim of right from a Indigenous Peoples?
51	If this species is a vertebrate or cephalopod, has collection been approved by an Animal Experimentation Committee and collected by competent staff?
52	Do you have all relevant sampling permits?
53	Please explain what is pending with regard to relevant sampling permits
54	Is this species CITES listed? (https://checklist.cites.org/#/en)
55	Is this species listed in the EU Wildlife Trade Regulations, European Union Council Regulation (EC) No. 338/97? (https://eur-lex.europa.eu/eli/reg/2019/2117/oj)
56	Are you willing to handle additional permissions and permits (e.g. Nagoya, import/ export) for this sample, if necessary?
57	Is the sample/species one for which there is, to your knowledge, a claim of right from indigenous peoples?
58	Please explain which samples/species for which there is, to your knowledge, a claim of right from indigenous peoples
59	Are you aware of any other provisions or restrictions regarding the collection and sequencing of this species? (e.g., UNCLOS, ITPGFRA)
60	Is the (tissue) sample already available?
61	Please specify details as to why you think the (tissue) sample that might already be available
62	Will/Can you collect a new sample? If so, by when?
63	Please specify why you answered maybe to if you will be able to collect a new sample
64	Has/Will the sample been collected under a legal permit? This is mandatory and a copy of the permit will likely be requested.
65	Please give details as to why you answered I don't know regarding the sample collection permit
66	Has the sample been (or will be) freshly collected, flash-frozen in liquid N2 (with no preservative) and stored at -80ºC until now, or do you have an in vitro culture or live specimen (e.g. plants, fungi)?
67	Has the sample been (or will be) freshly collected?
68	How has the sample been collected?
69	Has the sample been (or will be) flash frozen immediately after collection?
70	How has the sample been stored since collection (consider a minimum of 12 hours; more than one answer possible)?
71	Is the sample in any preservative?
72	Would you like to add more details about sample collection and preservation?
73	For how long has the sample been stored? (provide months, 0 if not collected)
74	Has the sample been thawed?
75	Has the sample been in contact with any chemical or preservative other than how it is stored now? (e.g., anesthetic, ethanol, formalin, RNA later, other)
76	Is the sample deposited in a biobank or curated tissue collection (e.g., Museum or University tissue collections)?
77	Please add details about the collection and if it is a recognized one
78	Is there a reason that prevents this species/specimen from being deposited in a Biobank (e.g. size)? If yes, please fill the other field.
79	If you have the sample in-house. Are you willing to deposit it in a biobank or other curated tissue collection?
80	Please give some details about depositing your in-house tissue
81	Have you organized a deposit in a biobank or other curated tissue collection?
82	Please add details of the deposit you've organised in a biobank or other curated tissue collection
83	Please provide the developmental stage of the sampled specimen (larvae, juvenile, adult, etc.)
84	What is the rough amount of tissue available?
85	Select the taxon type to select the type of tissues available (several tissues can be selected)
86	Plant tissue types available
87	Invertebrate tissue types available (if body parts, add which ones in Other)
88	Vertebrate tissue types available
89	Microorganism tissue types available
90	Fungi tissue types available
91	Have you successfully extracted HMW DNA from that species before?
92	Please specify from which material and the amount of HMW DNA obtained
93	Which protocol did you use for HMW DNA extraction?
94	Are you willing to share the protocol?
95	Do you have access to a museum infrastructure to deposit the voucher specimen or related information?
96	Please describe the museum infrastructure you have access to
97	Is the tissue sample collected the whole specimen?
98	Will the whole specimen be destroyed during DNA extraction?
99	Please specify how the specimen won't be destroyed during DNA extraction
100	Do you have a digital voucher: e.g. photograph, CT-scan, 3D model
101	Please specify the digital voucher: e.g. photograph, CT-scan, 3D model
102	Will you have access to other specimens from the same population and same time point?
103	Please specify the access to other specimens from the same population you will have
104	Do you have a back-up sample/specimen in case DNA extractions does not work?
105	Is the specimen identification taxonomically resolved?
106	Please specify details of the identification taxonomy not being resolved
107	Are there any issues that can question the identification: (e.g., the species’ classification is ambiguous, cryptic species are suspected, the specimen may be a hybrid, undescribed, etc.)
108	Please add details about possible issues or why you don't know if the species identification is questionable
109	Who identified the specimen? Select Yourself/team and/or a specialist/taxonomist.
110	Would you like somebody else to confirm your taxonomic identification?
111	Please give details as to why you would like somebody else to confirm your taxonomic identification
112	What method did you use to identify the specimen from which the sample came? Select several and please describe details in Other.
113	Do you have information about the ploidy of the specimen (consider that it might depend on sex or tissue type or life cycle/age)
114	Is the species heterogametic?
115	Did you sex the specimen?
116	How did you sex the specimen?
117	What was the determined sex?
